# Maternal high-fat diet affects the contents of eggs and causes abnormal development in the medaka fish

**DOI:** 10.1101/2023.10.10.561638

**Authors:** Yusuke Inoue, Manatsu Fukushima, Go Hirasawa, Fumiya Furukawa, Hiroyuki Takeda, Chie Umatani

## Abstract

Maternal nutritional status can affect development and metabolic phenotypes of their progeny in animals. The effects of maternal diet are thought to be mediated mainly by changes inside oocytes such as organelles, maternal RNAs, and metabolites. However, to what extent each factor contributes to offspring phenotypes remains uncertain, especially in viviparous mammalian systems, where factors other than oocytes, such as placenta and milk, need to be considered. Here, using the medaka fish as an oviparous vertebrate model, we examined whether maternal high-fat diet (mHFD) feeding affects offspring development, and what kind of changes occur in the contents of mature eggs. We found that mHFD caused the high frequency of embryonic deformities of offspring, accompanied by downregulation of transcription- and translation-related genes and zygotic transcripts at the blastula stage. Transcriptomic and metabolomic analyses of mature eggs suggested decreased catabolism of amino acids and glycogen, moderate upregulation of endoplasmic reticulum stress-related genes, and elevated lipid levels in mHFD eggs. Furthermore, HFD females showed upregulation of follicle-stimulating hormone, a higher incidence of oocyte atresia and downregulation of egg protein genes in the liver. These data suggested that attenuated amino acid catabolism triggered by decreased yolk protein load/processing, as well as elevated lipid levels inside eggs, are the prime candidates that account for the higher incidence of embryonic deformities in mHFD offspring. Our study presents a comprehensive data on the changes inside eggs in mHFD model of non-mammalian vertebrates, and provides insights into the mechanisms of parental nutritional effects on their offspring.
