## Supplemental Table 1 for "Maternal high-fat diet affects the contents of eggs and causes abnormal development in the medaka fish"

### Sheet: Sheet1
Supplementary Table 1 : Primer sequences used in this study
Name	Primer sequence
vtg1_qPCR_F	GTGGAAAGGCTGATGGGGAA
vtg1_qPCR_R	TACTTCATGCGGCACTCAGA
vtg2_qPCR_F	CCAGGCCTCTTTGGTGTCAA
vtg2_qPCR_R	TACATGTCAAGCCGTGCAGA
vtg1L_qPCR_F	CCAGCATCCATCAGCTTCCA
vtg1L_qPCR_R	TGTTTGACCTCCCCATCAGC
vtg3_qPCR_F	TCGTCCTGAGGCAAAGACAC
vtg3_qPCR_R	TCTGGGATGCGGACGAATTG
chgL_qPCR_F	AGGGTGCTGACAGTGGAATG
chgL_qPCR_R	CTGACCTCCTTCCACCCTTG
chgH_qPCR_F	ATGCGTTCCAGGACAAGGAG
chgH_qPCR_R	TGGAGCTTCTGTCGGTTCAC
Esr1_qPCR_F	GACCAGCATACCTCCTGAGC
Esr1_qPCR_R	CAGCTGCAGAAAACCTGGGA
Esr2a_qPCR_F	GAGAGGAGGGCAGTTGTGTC
Esr2a_qPCR_R	AGCTCAGGCACATGTTGGAG
Esr2b_qPCR_F	AGTGGACCATCCTGGAAAGC
Esr2b_qPCR_R	ACCTCGTGCACAGATTGGAG
fshb_qPCR_F	TGGAGATCTACAGGCGTCGGTAC
fshb_qPCR_R	AGCTCTCCACAGGGATGCTG
lhb_qPCR_F	AGGGTATGTGACTGACGGATCCAC
lhb_qPCR_R	TGCCTTACCAAGGACCCCTTGATG
ef1a_qPCR_F	AAGGCTGAGCGTGAGCGTGG
ef1a_qPCR_R	CTCACCAACGCCAGCAGCGA
