## Supplemental Table 2 for "Maternal high-fat diet affects the contents of eggs and causes abnormal development in the medaka fish"

### Sheet: Sheet1
Supplementary Table 2: Metabolomic analysis of water-soluble substances in mature eggs.
sample	NC1	NC2	NC3	NC4	NC5	NC6	NC7	NC8	NC9	NC10	HFD1	HFD2	HFD3	HFD4	HFD5	HFD6	HFD7
X5P	18.1092	16.6911	14.8396	14.2678	20.1726	24.4958	17.7878	14.1063	15.0759	22.0172	18.0102	14.2523	13.7642	15.745	18.0462	20.445	14.1209
E4P	1.09252	2.66414	1.13785	1.56638	2.67874	0.614081	1.65909	0.868185	0.92732	2.12033	2.11187	1.12531	1.79965	2.0003	1.10771	1.57529	1.21443
Asp	703.136	692.861	630.805	693.876	765.776	812.002	734.266	699.716	803.939	739.985	827.148	882.997	836.816	894.439	926.891	924.42	837.023
Thr	338.268	346.978	415.42	409.561	475.552	441.629	485.78	404.765	426.98	442.262	286.679	361.812	363.533	316.002	333.856	382.464	336.897
Ser	522.041	482.192	593.049	566.26	751.22	759.417	685.294	604.147	690.131	811.466	467.515	521.191	567.99	499.622	561.71	659.638	533.289
Glu	1228.99	1340.48	1424.74	1267.11	1483.02	1541.68	1596.1	1695.19	1513.49	1672.16	1125.96	1538.59	1496.41	1222.54	1552.53	1453.59	1484.86
Gln	389.531	422.926	425.814	467.172	554.098	520.092	486.324	432.251	458.13	475.681	379.758	507.404	601.165	463.598	580.317	476.955	555.368
Pro	251.9	300.9	346.1	254.8	259.7	341.1	420.5	402.1	291.6	414.9	482.1	682	551.4	546.5	706.4	683.2	441.6
Gly	317.297	247.313	326.502	347.948	482.426	425.486	448.302	450.651	386.956	486.411	306.306	289.299	397.753	263.1	329.963	402.653	297.439
Ala	279.509	272.187	282.164	243.159	314.028	264.557	223.359	213.987	250.505	223.338	122.025	139.105	108.722	106.088	94.9827	103.451	160.056
Val	601.62	746.761	684.787	610.592	1064.03	894.453	763.76	864.582	896.632	798.494	735.248	831.53	856.412	783.047	1021.93	889.594	908.106
Met	125.324	127.979	137.305	137.411	203.147	209.52	198.287	159.115	183.515	205.05	78.4361	116.927	142.376	102.98	128.056	151.78	141.943
Leu+Ile	489.314	481.072	620.878	499.909	813.891	766.978	676.238	722.299	675.486	805.256	513.787	686.719	669.592	507.239	869.284	661.648	625.749
Tyr	237.002	240.313	273.784	277.468	327.042	300.225	281.036	265.835	278.079	306.798	278.961	416.974	298.751	269.573	339.186	801.354	502.604
Phe	167.099	193.887	195.408	167.403	374.249	283.661	267.573	223.514	282.272	304.284	174.837	295.458	190.88	160.903	311.573	310.463	356.477
Lys	518.677	512.123	682.237	616.201	619.529	671.83	652.272	797.88	584.148	719.642	489.234	563.871	667.388	455.636	580.232	536.947	625.646
His	70.4928	79.3466	95.3224	99.5512	112.9	110.999	107.388	91.9896	106.031	119.009	91.9706	85.4282	106.55	96.8111	91.2567	96.3732	95.0878
Arg	323.22	268.616	359.476	341.548	368.876	406.51	382.988	386.293	386.533	467.849	238.798	302.189	352.621	262.542	289.446	302.253	336.222
G6P	159.809	130.703	140.604	146.598	192.41	158.314	164.787	195.872	180.835	205.052	179.579	198.868	187.083	165.375	188.952	161.538	197.318
citrulline	9.10621	6.66663	7.77438	3.79986	11.7535	10.9344	8.44835	6.61163	7.63495	7.6288	0.926757	2.87483	2.25602	1.87907	1.89827	3.85998	1.66196
Argininosuccinate	1.37467	1.70207	1.79766	1.51119	3.16965	3.75395	3.22234	2.95495	3.20264	3.47594	1.68708	2.80757	2.4955	2.33028	1.94707	3.09443	2.26861
Orn	81.2177	72.3139	99.1463	87.16	105.21	111.155	104.359	101.799	56.0204	121.651	59.5484	73.0674	94.2414	67.2387	78.7519	74.3721	81.4491
Cr	410.453	391.534	448.165	342.554	473.664	415.268	347.01	305.64	364.405	385.941	193.022	207.505	172.626	147.165	141.216	172.138	236.148
R5P	5.56477	3.88061	3.32656	3.80008	4.27735	3.21302	4.47741	4.26437	5.733	5.14221	4.52547	4.4769	3.14816	3.34283	3.85744	4.71766	3.882
S7P	26.927	20.1434	21.2749	22.3105	29.9687	24.0729	24.6175	28.32	27.1975	27.237	17.03	27.5488	23.2885	20.4159	23.2954	18.3872	27.7331
AMP	0.805099	1.50128	0.972345	0.925602	1.26091	2.26138	1.49475	0.794908	1.62078	1.05992	3.19615	1.08996	0.896906	0.936879	0.875914	1.93818	1.03461
Ru5P	2.65997	2.86056	3.02318	3.26692	3.65633	3.12473	2.99539	4.83964	3.77565	3.47012	4.663	3.81009	3.94088	2.86688	3.77062	3.57184	3.37729
G1P	40.5617	40.7992	38.2976	34.8326	64.948	64.5919	45.181	37.405	37.9891	46.8648	27.7358	23.4844	30.4428	28.4873	29.9546	31.4035	29.5058
Glycogen	ND	2764	4365.93	3158.72	ND	ND	4140.98	6183.62	3088.5	6750.42	10166.9	8228.78	7280.35	8606.03	8041.91	9991.66	4157.15
