## Supplemental Table 3 for "Maternal high-fat diet affects the contents of eggs and causes abnormal development in the medaka fish"

### Sheet: Sheet2
Supplementary Table 3: Metabolomic analysis of hydrophobic substances in mature eggs.
ID	compound	pathway_label	pubchem CID	HMDB ID	m/x	MT/RT	CD1	CD2	CD3	CD4	CD5	HFD1	HFD2	HFD3	HFD4	HFD5	Mean	S.D.	Mean	S.D.	Ratio ¶	p-value ||	sig
N_0024	cis-4,7,10,13,16,19-Docosahexaenoic acid	DHA	445580	HMDB0002183	327.234	13.8882	0.000113644	0.000119785	0.000114777	0.000125172	0.000122686	4.25532e-05	4.12236e-05	5.26976e-05	4.6453e-05	3.82427e-05	0.000119213	4.96461e-06	4.4234e-05	5.57539e-06	0.371051	1.9457e-08	***
P_0073	γ-Tocopherol	g-Tocopherol	92729	HMDB0001492	417.369	15.9099	0.00300494	0.00290488	0.0030508	0.00294399	0.00331374	0.00078217	0.000738411	0.000855061	0.000840172	0.000831716	0.00304367	0.000161002	0.000809506	4.82459e-05	0.265964	1.5208e-06	***
P_0079	Acylcarnitine(20:0)	AC(20:0)			456.404	12.8759	0.000493002	0.000465331	0.00048577	0.000590833	0.000544663	0.000182647	0.000130347	0.000203108	0.000220542	0.000202802	0.00051592	5.10678e-05	0.000187889	3.48523e-05	0.364183	6.4091e-06	***
N_0025	Erucic acid	Erucic acid	5281116	HMDB0002068	337.311	15.6136	0.000412442	0.000539754	0.000434915	0.000480333	0.000489156	0.000164445	0.000109897	0.00022513	9.1561e-05	8.52308e-05	0.00047132	4.96854e-05	0.000135253	5.91276e-05	0.286966	1.2737e-05	***
P_0046	AEA(22:6)	AEA(22:6)			372.289	13.1636	0.000370487	0.000391613	0.000439426	0.000493551	0.00043505	0.000138592	0.000181243	0.000180912	0.000168514	0.000125122	0.000426025	4.76691e-05	0.000158877	2.56395e-05	0.372928	2.8284e-05	***
N_0027	Nervonic acid	Nervonic acid	5281120	HMDB0002368	365.343	16.0535	0.000311702	0.000253189	0.000340222	0.000318934	0.00033544	7.61177e-05	7.98212e-05	8.13773e-05	9.56993e-05	7.43113e-05	0.000311897	3.4831e-05	8.14654e-05	8.44237e-06	0.261193	6.5296e-05	***
P_0042	Desmosterol-1 7-Dehydrocholesterol	Desmosterol 7-Dehydrocholesterol	439577 439423	HMDB0002719 HMDB0000032	367.336	15.6999	0.00437866	0.00398619	0.00526847	0.00525627	0.0045991	0.00238469	0.00303595	0.00225867	0.0020623	0.00264634	0.00469774	0.000560253	0.00247759	0.000377249	0.527401	0.00015498	***
P_0063	Acylcarnitine(16:1)-2	AC(16:1)			398.326	10.8963	0.000619672	0.000621244	0.000629894	0.000695523	0.0005332	0.000456618	0.000426652	0.000417754	0.000381242	0.00035182	0.000619907	5.7744e-05	0.000406817	4.0841e-05	0.656255	0.00023659	***
P_0002	Biotin	Biotin	171548	HMDB0000030	245.096	5.53762	0.000370487	0.000426241	0.000338432	0.000522557	0.000458423	0.000103622	9.05376e-05	0.000114325	N.D.	0.000110177	0.000423228	7.26051e-05	0.000104666	1.03983e-05	0.247303	0.00049635	***
P_0061	Sitosterol	Sitosterol	222284	HMDB0000852	397.383	16.2631	0.00121588	0.00160742	0.000890103	0.00105109	0.00172524	0.00251814	0.00281456	0.00235617	0.00253792	0.00237932	0.00129795	0.000357897	0.00252122	0.000182834	1.94247	0.00050912	***
P_0080	Acylcarnitine(22:0)	AC(22:0)			484.436	13.5569	0.00048772	0.000314772	0.0003412	0.000407604	0.00039099	0.000137857	0.000107587	0.000152639	0.000143565	0.000173781	0.000388457	6.68747e-05	0.000143086	2.40894e-05	0.368344	0.00057186	***
P_0034	N-Oleoylglycine-1	N-Oleoylglycine	6436908	HMDB0013631	340.292	13.9713	0.000114636	9.60291e-05	0.0001243	0.00011772	8.00606e-05	0.000206143	0.000187626	0.000209273	0.000170467	0.00014867	0.000106549	1.81494e-05	0.000184436	2.53606e-05	1.73099	0.00073564	***
N_0026	Behenic acid	Behenic acid	8215	HMDB0000944	339.327	16.0813	9.24792e-05	8.52216e-05	7.31536e-05	6.28179e-05	8.6638e-05	3.97475e-05	5.25205e-05	4.71238e-05	3.27447e-05	4.9755e-05	8.00621e-05	1.19283e-05	4.43783e-05	8.05492e-06	0.554299	0.00085725	***
P_0058	Acylcarnitine(16:2)-2	AC(16:2)			396.31	10.4438	6.10408e-05	6.7381e-05	8.96532e-05	8.97852e-05	8.3195e-05	2.7443e-05	N.D.	2.88015e-05	N.D.	N.D.	7.82111e-05	1.32461e-05	2.81222e-05	9.60615e-07	0.359568	0.00098258	***
P_0075	Acylcarnitine(18:2)-2	AC(18:2)			424.342	11.1407	0.000887733	0.00118207	0.00108316	0.00152724	0.00106783	0.000345194	0.000282699	0.00029145	0.000236434	0.000277789	0.00114961	0.000236295	0.000286713	3.89428e-05	0.249401	0.0010279	**
P_0051	Ergosterol	Ergosterol	444679	HMDB0000878	379.336	15.6875	0.000274727	0.000230077	0.000183771	0.000296398	0.000263913	N.D.	0.000122537	9.79427e-05	0.000111514	0.000104616	0.000249777	4.39907e-05	0.000109152	1.05031e-05	0.436998	0.0014053	**
P_0064	Solanidine	Solanidine	65727	HMDB0003236	398.342	7.80368	0.000592485	0.000546366	0.000532562	0.000986656	0.000901354	N.D.	3.70381e-05	5.3111e-05	3.34719e-05	4.73553e-05	0.000711885	0.000215178	4.27441e-05	9.07869e-06	0.0600436	0.0022201	**
P_0056	N-Oleoyltaurine	N-Oleoyltaurine	6437033	HMDB0242113	390.267	15.1622	0.00162724	0.00201215	0.00214739	0.00242625	0.00182877	0.00399915	0.00673388	0.0058652	0.00609366	0.00432802	0.00200836	0.000304749	0.00540398	0.00118198	2.69074	0.0022281	**
P_0047	Acylcarnitine(14:0)	AC(14:0)			372.31	10.6758	0.000134463	0.000154932	0.000174574	0.000136284	0.000190838	N.D.	4.32531e-05	6.44731e-05	N.D.	N.D.	0.000158218	2.44324e-05	5.38631e-05	1.50047e-05	0.340436	0.0045908	**
P_0022	Linoleyl ethanolamide-1	Linoleyl ethanolamide	5283446	HMDB0012252	324.289	13.3574	N.D.	6.55069e-05	0.000113763	N.D.	6.6359e-05	0.000235147	0.000131019	0.000172104	0.000225336	0.000268579	8.18763e-05	2.76181e-05	0.000206437	5.45655e-05	2.52133	0.0053081	**
P_0074	Acylcarnitine(18:2)-1	AC(18:2)			424.341	11.2497	N.D.	0.000102901	N.D.	0.000115668	N.D.	0.000169889	0.000135219	0.000165322	0.00018414	0.000167699	0.000109284	9.02733e-06	0.000164454	1.791e-05	1.50482	0.0053821	**
P_0066	Palmitoylcarnitine	Palmitoylcarnitine	11953816	HMDB0000222	400.342	11.4384	0.0003717	0.000441234	0.000408887	0.000545941	0.000387676	0.0002971	0.000282699	0.000322365	0.000248687	0.000284219	0.000431087	6.92794e-05	0.000287014	2.6678e-05	0.665791	0.0069131	**
P_0036	Acylcarnitine(13:1)	AC(13:1)			356.279	9.81423	0.00124393	0.00190577	0.00109995	0.00273533	0.00100452	4.96543e-05	6.52577e-05	5.22302e-05	5.22943e-05	6.73401e-05	0.0015979	0.000726958	5.73553e-05	8.26634e-06	0.0358942	0.0090428	**
P_0053	Campesterol-2	Campesterol	173183	HMDB0002869	383.367	16.1076	0.00346972	0.00401154	0.00265307	0.00352804	0.00394957	0.00481766	0.00519659	0.00426799	0.00398431	0.00521004	0.00352239	0.000543199	0.00469532	0.000552115	1.33299	0.0095564	**
P_0026	Oleoyl ethanolamide-1	Oleoyl ethanolamide	5283454	HMDB0002088	326.309	13.798	0.000316287	0.00028184	0.000268335	0.000459011	0.000412841	0.000158967	0.000163942	0.000222485	0.00019657	0.000188205	0.000347663	8.40487e-05	0.000186034	2.58121e-05	0.535099	0.010323	*
N_0032	Taurocholic acid	Taurocholic acid	6675	HMDB0000036	514.285	11.534	0.000104406	0.000135725	9.11559e-05	9.5644e-05	0.000219206	2.34848e-05	2.8589e-05	4.90493e-05	4.39182e-05	3.20171e-05	0.000129227	5.32256e-05	3.54117e-05	1.07083e-05	0.274026	0.01562	*
P_0012	1-Deoxysphinganine-2	1-Deoxysphinganine	9925886	HMDB0258433	286.31	11.3428	0.000162862	0.000144222	0.000125372	0.000111384	7.55829e-05	0.000146485	0.000280599	0.00021033	0.000219743	0.000177257	0.000123884	3.32581e-05	0.000206883	5.03414e-05	1.66996	0.018133	*
P_0077	Acylcarnitine(18:0)	AC(18:0)			428.374	12.1683	0.000537073	0.000668366	0.000585693	0.00101584	0.000614962	0.000338218	0.000380796	0.00042295	0.000392518	0.000311155	0.000684387	0.000191298	0.000369127	4.44307e-05	0.539355	0.019318	*
P_0062	Acylcarnitine(16:1)-1	AC(16:1)			398.326	11.0073	N.D.	N.D.	0.000149839	N.D.	0.00016433	7.69137e-05	N.D.	6.92293e-05	N.D.	N.D.	0.000157084	1.0247e-05	7.30715e-05	5.43373e-06	0.465173	0.021943	*
P_0035	Anandamide	Anandamide	5281969	HMDB0004080	348.289	13.2159	0.000158533	0.000130835	0.000117514	0.000178767	0.000131643	0.000169614	0.000204927	0.000173866	0.000169934	0.000186033	0.000143458	2.47287e-05	0.000180875	1.50063e-05	1.26082	0.024821	*
P_0078	α-Tocopherol	a-Tocopherol	14985	HMDB0001893	431.387	16.112	0.0384193	0.0377711	0.0320759	0.0361638	0.0425063	0.0271645	0.0258469	0.0346678	0.0343892	0.0312286	0.0373873	0.00377901	0.0306594	0.00405209	0.820049	0.026565	*
P_0006	9(S)-HODE-2	9(S)-HODE	5312830	HMDB0004670	279.232	12.451	0.00033343	0.00028309	0.000302535	0.00023794	N.D.	0.000145383	0.000283791	0.000175275	0.000228088	0.000177257	0.000289249	3.99961e-05	0.000201959	5.45487e-05	0.698219	0.027886	*
P_0023	Linoleyl ethanolamide-2	Linoleyl ethanolamide	5283446	HMDB0012252	324.29	13.2236	0.000111778	0.000148417	0.000112781	0.000144942	0.000178032	0.000114728	7.62599e-05	0.000104196	0.000120037	6.45597e-05	0.00013919	2.77297e-05	9.59562e-05	2.43612e-05	0.689391	0.031123	*
P_0044	Cholesterol Lathosterol	Cholesterol Lathosterol	5997 65728	HMDB0000067 HMDB0001170	369.352	15.9543	0.190428	0.197705	0.211955	0.204339	0.214019	0.201191	0.187942	0.186116	0.189104	0.186367	0.203689	0.00983775	0.190144	0.00629408	0.933501	0.03666	*
P_0045	Acylcarnitine(14:1)	AC(14:1)			370.296	10.2208	0.000116021	0.00019536	0.00014457	0.000177964	0.000132001	0.000143364	8.98657e-05	0.0001219	9.26027e-05	8.9671e-05	0.000153183	3.27753e-05	0.000107481	2.42093e-05	0.701647	0.03891	*
P_0025	Oleoyl ethanolamide-2	Oleoyl ethanolamide	5283454	HMDB0002088	326.305	13.7058	0.000955354	0.000962879	0.00127658	0.00125922	0.00153073	0.00144814	0.00119521	0.00191693	0.00166188	0.00189691	0.00119695	0.000242275	0.00162381	0.000306799	1.35662	0.042029	*
P_0050	2-Arachidonoylglycerol-1	2-Arachidonoylglycerol	5282280	HMDB0004666	379.284	13.4347	0.000916997	0.00118983	0.00106914	0.00108697	0.00131258	0.00110745	0.000900589	0.000882101	0.000881279	0.000757338	0.00111511	0.000147252	0.000905751	0.000126385	0.812256	0.04303	*
P_0033	N-Oleoylglycine-2	N-Oleoylglycine	6436908	HMDB0013631	340.291	13.8971	N.D.	N.D.	4.01832e-05	5.63166e-05	N.D.	8.49906e-05	0.000113298	5.3111e-05	0.000141523	7.73326e-05	4.82499e-05	1.1408e-05	9.40511e-05	3.41384e-05	1.94925	0.045385	*
P_0014	Palmitoylethanolamide-2	Palmitoylethanolamide	4671	HMDB0002100	300.29	13.5558	0.00171243	0.00187658	0.00201345	0.0020506	0.00205793	0.0014576	0.00117145	0.00170942	0.00184051	0.00177769	0.0019422	0.00014775	0.00159133	0.000276113	0.819346	0.045447	*
P_0067	Cycloartenyl ferulate	Cycloartenyl ferulate	12313778	HMDB0035891	409.382	16.4948	4.32913e-05	4.79253e-05	4.04511e-05	5.09616e-05	4.57617e-05	7.11314e-05	N.D.	5.09971e-05	5.33597e-05	6.16054e-05	4.56782e-05	4.06172e-06	5.92734e-05	9.11992e-06	1.29763	0.051012
P_0076	Acylcarnitine(18:1)	AC(18:1)			426.358	11.6006	0.00253523	0.00310354	0.00286417	0.0035193	0.00268839	0.00397418	0.00341759	0.00348102	0.00336788	0.00305959	0.00294213	0.000385748	0.00346005	0.000329939	1.17604	0.05271
P_0049	2-Arachidonoylglycerol-2	2-Arachidonoylglycerol	5282280	HMDB0004666	379.284	13.3714	0.000499496	0.000809108	0.000820095	0.000879735	0.000982847	0.000699474	0.000544486	0.00054441	0.000601607	0.000523863	0.000798256	0.000180669	0.000582768	7.13827e-05	0.730051	0.053769
P_0085	Zeaxanthin-2	Zeaxanthin	5280899	HMDB0002789	569.431	14.7356	0.00905846	0.012538	0.0274908	0.0347131	0.0231081	0.0165567	0.0137352	0.00628419	0.00327616	0.00368963	0.0213817	0.0105842	0.00870838	0.00607122	0.407282	0.056747
P_0072	Diosgenin	Diosgenin	99474	HMDB0242671	415.32	13.958	0.000355855	0.000426598	0.000449159	0.00042349	0.000406124	0.000358043	0.000426484	0.00033179	0.000352299	0.000280743	0.000412245	3.50443e-05	0.000349872	5.25544e-05	0.848699	0.063149
P_0057	Stigmasterol	Stigmasterol	5280794	HMDB0000937	395.363	16.062	0.000386678	0.000564216	0.00087019	0.000722923	0.000388751	0.000389708	0.000452856	0.000316993	0.000285887	0.000326187	0.000586552	0.000211318	0.000354326	6.67637e-05	0.604084	0.068378
P_0060	Ergocalciferol	Ergocalciferol	5280793	HMDB0000900	397.344	15.6634	0.000201305	0.000259975	0.000238331	0.000342987	0.00022245	N.D.	N.D.	N.D.	0.000135042	0.000190725	0.00025301	5.46972e-05	0.000162883	3.93737e-05	0.643783	0.10155
P_0032	13,14-Dihydro-prostaglandin E1	13,14-Dihydro-prostaglandin E1	161273	HMDB0002689	339.254	10.371	5.63653e-05	6.25617e-05	3.97367e-05	N.D.	4.91647e-05	6.41559e-05	5.6859e-05	N.D.	7.19158e-05	N.D.	5.19571e-05	9.81538e-06	6.43102e-05	7.52959e-06	1.23776	0.11862
N_0012	Oleic acid	Oleic acid	445639	HMDB0000207	281.249	14.5192	0.000256811	0.00029255	0.000246204	0.000226639	0.000252028	0.000339231	0.000749061	0.000288114	0.000397902	0.000274863	0.000254846	2.39983e-05	0.000409834	0.000195726	1.60816	0.15157
N_0002	Myristic acid	Myristic acid	11005	HMDB0000806	227.202	13.6871	7.17056e-05	7.00551e-05	4.23001e-05	6.49307e-05	6.05237e-05	7.18053e-05	7.00603e-05	6.45546e-05	8.05944e-05	7.07539e-05	6.1903e-05	1.18099e-05	7.15537e-05	5.78046e-06	1.1559	0.15346
N_0028	Docosanedioic acid	Docosanedioic acid	244872	HMDB0242127	369.301	14.0245	2.90342e-05	2.9095e-05	4.02709e-05	3.89584e-05	1.6283e-05	3.16941e-05	N.D.	6.01969e-05	6.03682e-05	N.D.	3.07283e-05	9.6566e-06	5.0753e-05	1.65058e-05	1.65167	0.1565
P_0055	5α-Cholestan-3-one	5a-Cholestan-3-one	92128	HMDB0000871	387.363	16.1309	0.000165633	0.000177779	0.000185914	0.000122986	0.000179554	0.000305911	0.000213662	0.000281233	0.000160346	0.000144933	0.000166373	2.5341e-05	0.000221217	7.13382e-05	1.32964	0.16626
P_0011	1-Deoxysphinganine-1	1-Deoxysphinganine	9925886	HMDB0258433	286.31	11.2373	0.000150221	9.9599e-05	0.000110906	0.000140658	0.000152778	0.000149238	0.000124216	0.000139692	0.000171532	0.000187944	0.000130832	2.41177e-05	0.000154525	2.53609e-05	1.18109	0.16864
P_0041	7α-Hydroxycholesterol-2	7a-Hydroxycholesterol	107722	HMDB0001496	367.335	14.4979	0.00013074	0.000115931	N.D.	N.D.	0.000145434	3.94665e-05	8.66743e-05	N.D.	N.D.	N.D.	0.000130702	1.47518e-05	6.30704e-05	3.3381e-05	0.482552	0.18176
N_0021	cis-11-Eicosenoic acid	cis-11-Eicosenoic acid	5282768	HMDB0002231	309.28	15.0947	5.53311e-05	4.3333e-05	7.0344e-05	5.68401e-05	8.26952e-05	5.05547e-05	4.15209e-05	4.63131e-05	5.67989e-05	5.83522e-05	6.17087e-05	1.51414e-05	5.07079e-05	7.05823e-06	0.821731	0.19421
P_0054	Cholestenone	Cholestenone	91477	HMDB0000921	385.346	15.6954	0.00251289	0.00255271	0.00276934	0.0026168	0.00243585	0.00229484	0.00302722	0.0021735	0.00199233	0.00148305	0.00257752	0.000125698	0.00219419	0.000559232	0.851279	0.20273
P_0028	Sphinganine(d20:0)	Sphinganine(d20:0)			330.337	11.7561	0.000224942	0.000394915	0.000323877	0.000290686	0.000309496	0.000362265	0.000318394	0.000350726	0.000384971	0.00033783	0.000308783	6.12452e-05	0.000350837	2.50875e-05	1.13619	0.21138
P_0005	9(S)-HODE-1	9(S)-HODE	5312830	HMDB0004670	279.232	12.3021	N.D.	0.000150648	0.000164483	0.000140925	8.90159e-05	N.D.	7.82756e-05	7.9094e-05	0.000115154	0.00014476	0.000136268	3.29511e-05	0.000104321	3.1976e-05	0.765555	0.2135
N_0029	LPA(14:0)	LPA(14:0)			381.207	14.5702	6.50092e-05	0.000148261	N.D.	0.000112753	0.000108041	9.12374e-05	N.D.	4.89987e-05	9.24921e-05	N.D.	0.000108516	3.4111e-05	7.7576e-05	2.47567e-05	0.714881	0.22316
N_0003	Pentadecanoic acid	Pentadecanoic acid	13849	HMDB0000826	241.217	14.0705	N.D.	2.81149e-05	2.49222e-05	N.D.	2.44245e-05	1.4652e-05	1.76885e-05	N.D.	2.74683e-05	N.D.	2.58205e-05	2.00249e-06	1.99363e-05	6.69728e-06	0.772109	0.26408
N_0019	2-Hydroxyoctadecanoic acid	2-Hydroxyoctadecanoic acid	69417	HMDB0242145	299.26	14.412	N.D.	8.44994e-05	N.D.	0.000269617	6.04213e-05	3.28371e-05	2.69043e-05	4.85426e-05	5.45745e-05	3.38453e-05	0.000138179	0.000114463	3.93408e-05	1.16609e-05	0.284708	0.273
N_0010	2-Hydroxyhexadecanoic acid	2-Hydroxyhexadecanoic acid	92836	HMDB0031057	271.228	13.7015	N.D.	N.D.	N.D.	9.0027e-05	4.82858e-05	N.D.	1.75894e-05	2.52341e-05	4.87291e-05	N.D.	6.91564e-05	2.95154e-05	3.05175e-05	1.62283e-05	0.441283	0.28151
P_0081	α-Tocopherol acetate	a-Tocopherol acetate	86472	HMDB0034227	490.425	16.3687	0.000236544	0.000186168	0.000156357	0.000106029	0.000223704	0.000159151	0.000138662	0.000143743	0.000135486	0.000180819	0.00018176	5.28217e-05	0.000151572	1.87054e-05	0.833912	0.28237
P_0004	17α-Estradiol	17a-Estradiol	68570	HMDB0000429	273.17	10.363	0.000104765	0.000154575	9.51896e-05	0.000138873	9.60011e-05	0.000111424	9.55768e-05	9.89115e-05	0.000101748	0.000106267	0.000117881	2.71695e-05	0.000102785	6.22082e-06	0.871945	0.28666
P_0027	Stearoyl ethanolamide	Stearoyl ethanolamide	27902	HMDB0013078	328.321	14.279	0.000470317	0.000536371	0.0005848	0.000522646	0.000514752	0.000527841	0.000491742	0.000603774	0.000593616	0.000560357	0.000525777	4.12403e-05	0.000555466	4.64675e-05	1.05647	0.31689
P_0039	7α-Hydroxycholesterol-1	7a-Hydroxycholesterol	107722	HMDB0001496	367.329	14.6209	0.00028148	0.000284785	0.000206274	0.000238208	0.000225495	0.000264976	0.000196529	N.D.	N.D.	0.000169871	0.000247248	3.4694e-05	0.000210459	4.90589e-05	0.851203	0.33191
P_0087	Sphingomyelin(d18:1/16:0)	Sphingomyelin(d18:1/16:0)	9939941	HMDB0010169	703.59	16.1443	0.00018243	0.000167337	0.000149839	0.00011656	0.000118121	0.00013235	0.000128164	0.000161006	0.000126341	0.000104964	0.000146857	2.93147e-05	0.000130565	2.00556e-05	0.889061	0.33885
P_0009	Oleamide-2	Oleamide	5283387	HMDB0002117	282.279	13.9513	0.0483613	0.0386904	0.0429936	0.046401	0.0405549	0.036951	0.0661001	0.0437053	0.0556458	0.0431707	0.0434002	0.0040019	0.0491146	0.0116588	1.13167	0.34807
N_0022	Arachidic acid	Arachidic acid	10467	HMDB0002212	311.296	15.6069	7.29276e-05	6.6444e-05	8.6161e-05	8.36885e-05	6.93309e-05	8.33918e-05	6.96639e-05	7.21552e-05	6.46617e-05	6.35401e-05	7.57104e-05	8.76319e-06	7.06826e-05	7.93718e-06	0.933591	0.36977
P_0068	Cycloartenol Lanosterol	Cycloartenol Lanosterol	92110 246983	HMDB0036591 HMDB0001251	409.383	16.0976	0.00254657	0.00233415	0.00279738	0.00292721	0.00293233	0.00282424	0.00278559	0.0024291	0.00245268	0.00235308	0.00270753	0.000260859	0.00256894	0.000218962	0.948813	0.39023
P_0086	Astaxanthin	Astaxanthin	5281224	HMDB0002204	597.393	13.9002	0.000109094	0.000455424	0.00114674	0.000238743	0.000158151	7.31506e-05	0.000568842	N.D.	6.16167e-05	0.000165526	0.00042163	0.00042646	0.000217284	0.000238941	0.515342	0.39661
N_0013	Stearic acid	Stearic acid	5281	HMDB0000827	283.265	15.057	0.0140456	0.0152693	0.0170099	0.0143531	0.0126775	0.0146876	0.0142063	0.013513	0.0135489	0.0142664	0.0146711	0.00160427	0.0140444	0.000504263	0.957286	0.4443
N_0016	Ricinoleic acid-2	Ricinoleic acid	643684	HMDB0034297	297.245	12.634	4.9319e-05	5.31345e-05	4.33407e-05	3.96799e-05	N.D.	N.D.	4.56829e-05	7.37767e-05	4.5108e-05	N.D.	4.63685e-05	6.01082e-06	5.48559e-05	1.63884e-05	1.18304	0.46918
N_0023	Octadecanedioic acid	Octadecanedioic acid	70095	HMDB0000782	313.239	12.683	3.93965e-05	4.2714e-05	9.39134e-05	5.09655e-05	N.D.	1.99517e-05	N.D.	0.000115023	0.000125185	N.D.	5.67474e-05	2.52503e-05	8.67198e-05	5.80457e-05	1.52817	0.47318
P_0015	Sphingosine	Sphingosine	5280335	HMDB0000252	300.29	10.8796	0.00073907	0.00179519	0.000801343	0.00114847	0.00156978	0.000843756	0.000789727	0.00156541	0.000877994	0.00104912	0.00121077	0.000464879	0.0010252	0.00031719	0.846735	0.48471
P_0020	Phytosphingosine	Phytosphingosine	122121	HMDB0004610	318.3	10.7896	0.00118038	0.00132683	0.000865993	0.00120326	0.000873413	0.00126449	0.00125997	0.00125159	0.001098	0.000977953	0.00108998	0.000208671	0.0011704	0.000128203	1.07379	0.48787
P_0031	17α-Hydroxyprogesterone-2	17a-Hydroxyprogesterone	6238	HMDB0000374	331.228	9.99948	0.000121735	0.000108524	0.000106084	3.47181e-05	N.D.	9.43524e-05	7.29844e-05	8.19125e-05	0.000109472	0.00023278	9.27652e-05	3.93041e-05	0.0001183	6.54496e-05	1.27526	0.49367
P_0082	Lutein	Lutein	5281243	HMDB0003233	551.425	14.7656	0.000227886	0.000282197	0.000513095	0.000628318	0.000386333	0.000365019	0.000703388	0.000171576	0.000190355	0.000148061	0.000407566	0.000164561	0.00031568	0.000233088	0.77455	0.49419
N_0001	Fatty acid(14:3)	FA(14:3)			221.155	12.1839	0.0036169	0.00469544	0.00261626	0.0057003	0.00521174	0.00730481	0.00228732	0.00229979	0.00346737	0.00249575	0.00436813	0.00124769	0.00357101	0.00214313	0.817514	0.49756
P_0065	3β-Hydroxy-5-cholestenoic acid	3b-Hydroxy-5-cholestenoic acid	165511	HMDB0012453	399.326	13.4136	0.000541921	0.000614997	0.000606945	0.0005579	0.000619977	0.000559781	0.000760583	0.000638741	0.000547714	0.00058234	0.000588348	3.58432e-05	0.000617832	8.71223e-05	1.05011	0.51348
N_0030	Cholesterol sulfate	Cholesterol sulfate	65076	HMDB0000653	465.305	16.428	0.000140039	0.000196546	0.000220553	0.000216539	0.000175529	0.000128699	0.000246549	0.000227005	0.00022166	0.000207914	0.000189841	3.31139e-05	0.000206365	4.55773e-05	1.08704	0.53203
N_0015	Ricinoleic acid-1	Ricinoleic acid	643684	HMDB0034297	297.244	12.435	0.00014478	0.000147178	9.05835e-05	0.000123678	0.000130879	0.000132803	0.000117329	0.000101646	0.000135583	0.000111072	0.000127419	2.2774e-05	0.000119686	1.44048e-05	0.939311	0.54222
N_0005	Palmitic acid	Palmitic acid	985	HMDB0000220	255.233	14.4215	0.00690177	0.00760139	0.00835668	0.00695717	0.00665858	0.00760325	0.00711043	0.0067532	0.00685021	0.00706783	0.00729512	0.000688264	0.00707698	0.000329554	0.970099	0.54733
P_0024	Glabridin	Glabridin	124052	HMDB0034188	325.144	11.2164	4.62352e-05	3.23964e-05	N.D.	N.D.	3.34034e-05	3.55198e-05	9.49889e-05	3.03869e-05	N.D.	3.05855e-05	3.7345e-05	7.71557e-06	4.78703e-05	3.1502e-05	1.28184	0.56026
N_0018	10-Hydroxyoctadecanoic acid-2	10-Hydroxyoctadecanoic acid	9561835	HMDB0037396	299.26	13.0858	4.36979e-05	N.D.	4.20919e-05	4.21019e-05	N.D.	3.1746e-05	5.93085e-05	8.92819e-05	3.71417e-05	2.98925e-05	4.26306e-05	9.24326e-07	4.94741e-05	2.51555e-05	1.16053	0.5761
P_0089	Coenzyme Q10	Coenzyme Q10	5281915	HMDB0001072	863.69	18.8671	0.000748854	0.000656407	0.000795271	0.000804676	0.000846457	0.000631372	0.000751513	0.000618043	0.000791784	0.00090062	0.000770333	7.25201e-05	0.000738666	0.000117556	0.958892	0.62476
P_0008	Oleamide-1	Oleamide	5283387	HMDB0002117	282.279	13.8313	0.2003	0.175981	0.1839	0.19403	0.201161	0.178081	0.201927	0.198225	0.199243	0.190472	0.191074	0.0108957	0.19359	0.00965901	1.01316	0.70952
P_0048	Riboflavin	Riboflavin	493570	HMDB0000244	377.146	5.84046	9.25569e-05	0.000181527	0.000159929	8.81787e-05	0.000197734	9.23332e-05	0.000201568	0.000141453	0.000119682	0.000109569	0.000143985	5.07733e-05	0.000132921	4.22882e-05	0.923158	0.71814
N_0017	10-Hydroxyoctadecanoic acid-1	10-Hydroxyoctadecanoic acid	9561835	HMDB0037396	299.258	13.1741	6.58401e-05	6.71662e-05	5.40067e-05	6.40547e-05	5.60177e-05	4.43197e-05	N.D.	9.46023e-05	4.79014e-05	3.90826e-05	6.14171e-05	5.99249e-06	5.64765e-05	2.56739e-05	0.919557	0.72955
P_0013	4-Androstene-3,17-dione	4-Androstene-3,17-dione	6128	HMDB0000053	287.2	9.66154	0.000107189	0.000129318	0.000132605	0.000118524	0.000353825	0.000158967	N.D.	N.D.	0.000102547	0.000187336	0.000168292	0.000104194	0.000149617	4.31612e-05	0.889029	0.7365
P_0030	Deoxycorticosterone	Deoxycorticosterone	6166	HMDB0000016	331.227	9.90756	8.64095e-05	0.000142883	7.94735e-05	N.D.	5.1314e-05	6.06682e-05	N.D.	6.72915e-05	8.43457e-05	0.000192549	9.00201e-05	3.83708e-05	0.000101214	6.17019e-05	1.12435	0.77038
N_0008	16-Hydroxyhexadecanoic acid	16-Hydroxyhexadecanoic acid	10466	HMDB0006294	271.228	12.0263	0.000134222	0.000104154	7.92411e-05	0.000111722	6.6617e-05	N.D.	8.66588e-05	0.000158245	N.D.	7.00127e-05	9.91912e-05	2.67763e-05	0.000104972	4.68803e-05	1.05828	0.85842
P_0017	Sphinganine	Sphinganine	91486	HMDB0000269	302.305	11.0651	0.00144957	0.00210514	0.00163242	0.00173243	0.00223901	0.0014643	0.00141996	0.00273966	0.00197493	0.00177022	0.00183171	0.000330252	0.00187382	0.000534869	1.02298	0.88538
N_0009	3-Hydroxyhexadecanoic acid	3-Hydroxyhexadecanoic acid	301590	HMDB0061658	271.228	13.3494	0.000197716	0.000224506	9.78677e-05	0.000104817	6.6361e-05	4.46315e-05	6.06958e-05	0.000359104	0.000115615	6.96175e-05	0.000138254	6.87257e-05	0.000129933	0.000130798	0.939815	0.90387
N_0014	Hexadecanedioic acid	Hexadecanedioic acid	10459	HMDB0000672	285.207	11.9073	6.57912e-05	7.61939e-05	0.000132571	5.57065e-05	3.54335e-05	3.98514e-05	2.33865e-05	0.000137419	0.000154878	3.03372e-05	7.31393e-05	3.6473e-05	7.71744e-05	6.35356e-05	1.05517	0.90577
N_0007	Heptadecanoic acid	Heptadecanoic acid	10465	HMDB0002259	269.249	14.7537	7.6398e-05	5.33925e-05	6.58174e-05	5.98806e-05	8.41289e-05	4.50991e-05	6.8673e-05	7.99078e-05	6.88001e-05	7.2335e-05	6.79235e-05	1.23966e-05	6.6963e-05	1.30456e-05	0.985859	0.90795
N_0006	Tetradecanedioic acid	Tetradecanedioic acid	13185	HMDB0000872	257.176	11.0318	5.76284e-05	5.70036e-05	0.000137722	4.76159e-05	3.23612e-05	3.83446e-05	2.59629e-05	0.000132453	0.000115563	3.23136e-05	6.64663e-05	4.11205e-05	6.89276e-05	5.0824e-05	1.03703	0.93507
P_0010	1-Deoxysphingosine	1-Deoxysphingosine	15928896	HMDB0242695	284.295	11.0631	9.18643e-05	0.000100491	N.D.	N.D.	5.64185e-05	N.D.	N.D.	N.D.	N.D.	N.D.	8.29247e-05	2.33568e-05	N.A.	N.A.	<1	N.A.
P_0001	10-Hydroxy-2-decenoic acid	10-Hydroxy-2-decenoic acid	5312738	HMDB0244269	169.123	8.54334	0.000216803	N.D.	N.D.	0.000209558	N.D.	N.D.	N.D.	N.D.	N.D.	N.D.	0.000213181	5.12281e-06	N.A.	N.A.	<1	N.A.
P_0018	17α-Hydroxypregnenolone	17a-Hydroxypregnenolone	91451	HMDB0000363	315.229	10.2313	N.D.	N.D.	N.D.	N.D.	N.D.	N.D.	N.D.	N.D.	N.D.	4.24895e-05	N.A.	N.A.	4.24895e-05	N.A.	1<	N.A.
P_0029	17α-Hydroxyprogesterone-1	17a-Hydroxyprogesterone	6238	HMDB0000374	331.223	10.2368	9.22972e-05	0.000138153	N.D.	N.D.	N.D.	7.37013e-05	N.D.	N.D.	N.D.	N.D.	0.000115225	3.24253e-05	7.37013e-05	N.A.	0.639628	N.A.
P_0040	20α-Hydroxycholesterol	20a-Hydroxycholesterol	121935	HMDB0006283	367.331	13.8388	N.D.	N.D.	N.D.	N.D.	7.24486e-05	N.D.	N.D.	N.D.	N.D.	8.8107e-05	7.24486e-05	N.A.	8.8107e-05	N.A.	1.21613	N.A.
P_0007	9(S)-HODE-3	9(S)-HODE	5312830	HMDB0004670	279.232	12.2004	N.D.	N.D.	N.D.	N.D.	N.D.	N.D.	0.00020014	N.D.	N.D.	0.000141023	N.A.	N.A.	0.000170582	4.1802e-05	1<	N.A.
P_0059	Acylcarnitine(16:2)-1	AC(16:2)			396.312	10.538	4.56291e-05	N.D.	N.D.	3.66816e-05	N.D.	N.D.	N.D.	N.D.	N.D.	N.D.	4.11554e-05	6.32681e-06	N.A.	N.A.	<1	N.A.
P_0071	Acylcarnitine(17:0)	AC(17:0)			414.359	11.6989	N.D.	N.D.	4.60767e-05	9.02315e-05	3.89557e-05	N.D.	6.17302e-05	N.D.	N.D.	N.D.	5.84213e-05	2.77776e-05	6.17302e-05	N.A.	1.05664	N.A.
P_0070	Acylcarnitine(17:1)	AC(17:1)			412.343	11.2584	N.D.	5.88134e-05	6.95616e-05	0.000101388	6.43888e-05	N.D.	N.D.	N.D.	N.D.	3.60596e-05	7.35379e-05	1.90783e-05	3.60596e-05	N.A.	0.490354	N.A.
P_0021	AEA(18:3)	AEA(18:3)			322.273	12.8478	N.D.	N.D.	N.D.	N.D.	7.01202e-05	8.20535e-05	N.D.	5.70745e-05	6.28597e-05	N.D.	7.01202e-05	N.A.	6.73293e-05	1.30756e-05	0.960198	N.A.
N_0020	Arachidonic acid	Arachidonic acid	444899	HMDB0001043	303.232	13.9813	N.D.	N.D.	N.D.	N.D.	N.D.	2.56151e-05	N.D.	N.D.	2.88133e-05	2.10483e-05	N.A.	N.A.	2.51589e-05	3.90253e-06	1<	N.A.
P_0052	Campesterol-1	Campesterol	173183	HMDB0002869	383.367	16.2202	0.00021611	0.000261938	0.000525061	0.000178053	0.000121166	N.D.	N.D.	N.D.	7.59999e-05	N.D.	0.000260466	0.000156666	7.59999e-05	N.A.	0.291785	N.A.
P_0038	Cortisone	Cortisone	222786	HMDB0002802	361.206	8.12353	N.D.	N.D.	N.D.	N.D.	N.D.	5.0205e-05	N.D.	N.D.	N.D.	N.D.	N.A.	N.A.	5.0205e-05	N.A.	1<	N.A.
P_0043	Desmosterol-2	Desmosterol	439577	HMDB0002719	367.338	15.5295	0.000154464	N.D.	N.D.	0.000288098	0.000179644	N.D.	N.D.	N.D.	N.D.	N.D.	0.000207402	7.10101e-05	N.A.	N.A.	<1	N.A.
P_0088	Glucosylceramide(d18:1/24:1)	Glucosylceramide(d18:1/24:1)		HMDB0004975	810.69	17.0485	0.000107969	0.000131281	0.000108048	0.000100941	9.25085e-05	N.D.	N.D.	N.D.	N.D.	N.D.	0.00010815	1.44198e-05	N.A.	N.A.	<1	N.A.
P_0090	Lactosylceramide(d18:1/24:1)	Lactosylceramide(d18:1/24:1)		HMDB0004872	972.724	16.8619	0.00062885	0.000332889	0.000500415	0.000357267	0.000477767	N.D.	N.D.	N.D.	N.D.	N.D.	0.000459438	0.00011955	N.A.	N.A.	<1	N.A.
N_0011	Linoleic acid	Linoleic acid	5280450	HMDB0000673	279.234	14.0479	2.8301e-05	3.01784e-05	N.D.	N.D.	N.D.	N.D.	N.D.	N.D.	2.78304e-05	N.D.	2.92397e-05	1.32752e-06	2.78304e-05	N.A.	0.951803	N.A.
P_0069	Norcholic acid		158738	HMDB0255727	412.307	10.0724	0.000145546	0.000125302	N.D.	0.000118167	9.19712e-05	N.D.	N.D.	N.D.	N.D.	N.D.	0.000120246	2.21316e-05	N.A.	N.A.	<1	N.A.
N_0004	Palmitoleic acid	Palmitoleic acid	445638	HMDB0003229	253.22	13.9144	N.D.	N.D.	N.D.	N.D.	N.D.	N.D.	N.D.	N.D.	3.3831e-05	N.D.	N.A.	N.A.	3.3831e-05	N.A.	1<	N.A.
P_0016	Palmitoylethanolamide-1	Palmitoylethanolamide	4671	HMDB0002100	300.292	13.478	N.D.	N.D.	N.D.	0.000107992	N.D.	0.000140244	N.D.	9.80307e-05	0.000101392	N.D.	0.000107992	N.A.	0.000113222	2.34615e-05	1.04843	N.A.
P_0019	Prostaglandin B2 Prostaglandin J2 Δ12-Prostaglandin J2 Prostaglandin A2	Prostaglandin B2 Prostaglandin J2 d12-Prostaglandin J2 Prostaglandin A2	5280881 5280884 5280885 5280880	HMDB0004236 HMDB0002710 HMDB0004238 HMDB0002752	317.215	10.429	N.D.	4.93533e-05	N.D.	N.D.	7.79113e-05	N.D.	N.D.	N.D.	N.D.	N.D.	6.36323e-05	2.01936e-05	N.A.	N.A.	<1	N.A.
P_0003	Retinol	Retinol	445354	HMDB0000305	269.225	13.6918	3.67977e-05	7.16649e-05	8.16166e-05	7.23815e-05	N.D.	N.D.	N.D.	N.D.	N.D.	N.D.	6.56152e-05	1.97389e-05	N.A.	N.A.	<1	N.A.
P_0037	Sphinganine(d22:0)	Sphinganine(d22:0)			358.366	12.4265	N.D.	N.D.	N.D.	N.D.	N.D.	N.D.	9.4569e-05	0.000173866	N.D.	0.000109308	N.A.	N.A.	0.000125914	4.21761e-05	1<	N.A.
N_0031	Taurochenodeoxycholic acid	Taurochenodeoxycholic acid	387316	HMDB0000951	498.29	12.3792	3.7979e-05	N.D.	4.94801e-05	3.91646e-05	6.14966e-05	N.D.	N.D.	N.D.	N.D.	N.D.	4.70301e-05	1.09403e-05	N.A.	N.A.	<1	N.A.
P_0084	Zeaxanthin-1	Zeaxanthin	5280899	HMDB0002789	569.422	14.5912	N.D.	N.D.	N.D.	N.D.	N.D.	0.000122805	0.000169821	7.71563e-05	6.88971e-05	4.71815e-05	N.A.	N.A.	9.71722e-05	4.90767e-05	1<	N.A.
P_0083	β-Cryptoxanthin	b-Cryptoxanthin	5281235	HMDB0033844	553.434	16.4064	0.000178707	N.D.	0.000336378	0.000182069	0.000248331	N.D.	0.000212738	N.D.	N.D.	N.D.	0.000236371	7.39782e-05	0.000212738	N.A.	0.900017	N.A.
